# Mitochondrial genes in the 22q11.2 deleted region regulate neural stem and progenitor cell proliferation

**DOI:** 10.1101/2023.01.03.522615

**Authors:** Philip D. Campbell, Isaiah Lee, Summer Thyme, Michael Granato

**Author notes:** Corresponding Author: Michael Granato.

## Abstract

Microdeletion of a 3Mbp region encompassing 45 protein-coding genes at chromosome 22q11.2 (22q11.2DS) predisposes to multiple neurodevelopmental disorders and is one of the greatest genetic risk factors for schizophrenia. Defective mitochondrial function has been hypothesized to contribute to 22q11.2DS pathogenesis; however, which of the six mitochondrial genes contribute to neurodevelopmental phenotypes and their underlying mechanisms remain unresolved. To systematically test 22q11.2DS genes for functional roles in neurodevelopment and behavior, we generated genetic mutants for each of the 37 conserved zebrafish orthologs and performed high throughput behavioral phenotyping using seven behavioral assays. Through this unbiased approach, we identified five single-gene mutants with partially overlapping behavioral phenotypes. Two of these genes, *mrpl40* and *prodha*, encode for mitochondrial proteins and, similar to what we observed in *mrpl40* and *prodha* mutants, pharmacologic inhibition of mitochondrial function during development results in microcephaly. Finally, we show that both *mrpl40* and *prodha* mutants display neural stem and progenitor cell phenotypes, with each gene regulating different neural stem cell populations. Combined, our results demonstrate a critical role for mitochondrial function in neural stem and progenitor cell populations in the developing vertebrate brain and provide compelling evidence that mitochondrial dysfunction during neurodevelopment is linked to brain volume and behavioral phenotypes observed in models of 22q11.2DS.
