## Supplemental Table 1 for "Mitochondrial genes in the 22q11.2 deleted region regulate neural stem and progenitor cell proliferation"

### Sheet: Sheet1
Gene	ensembl ID	Domain targeted by gRNAs	gRNA1	gRNA2	Deletion size (bp)	Insertion size (bp)	ensembl transcript ID	Mutation - DNA	Mutation - protein	Mutation type	Genotyping primer F	Genotyping primer R	Genotyping primer 3 ***
gnb1l	ENSDARG00000036293	WD domain 1	CCGCATGTCCCGACCCTGAC	GTGACAGACTCTCTCCACAC	82	0	ENSDART00000052712.6	c.240-5_316del	splice mutation - RT-PCR not performed	S	TTGCACTGTGACCTTAATCCAG	CAGCAGAGAGCACTGACAGAAG
zdhhc8b	ENSDARG00000018508	DHHC domain	AGGCCTGTAGAAGTGGCACG	TGAACAACTGCATTGGCCGA	197	2	ENSDART00000129878.3	c.320_427delinsAA	p.Ala107GlufsX15	FS	AGCTCCGCTCTATAAAAACGTG	TCAGCGTCTCTAGGTGGTGTAA
rtn4r	ENSDARG00000090035	LRR	GTCAGACCACGAAACGCAGT	TGAAGACACTTTCCTGGACC	154	0	ENSDART00000031265.12	c.373_526del	p.Ala125ThrfsX18	FS	ATTTTATGGGCTGGAGAGACTG	GCACATGTACAATTCGGTTTTG
prodha	ENSDARG00000086746	Unknown, conserved region	TTTCTATGGGCAGTTTGTGG	TTTAGACTACAGTGTCGAGG	108	0	ENSDART00000091331.7	c.401_491del	p.Val134GlyfsX3	FS	CAGCTGATAGACCTCAGCAAGA	CGACTCACTCCATCTCCTTCTT
					91	0		c.382_489delinsTTCAAAAA	p.Thr128PhefsX6	FS	As above	As above
prodhb	ENSDARG00000086512	Unknown, conserved region	TCTGGAAAGCTCAACGTCCA	CTGTTAGTGGATTCGTAGTC	124	13	ENSDART00000122084.3	c.572_695del + c.710_711insCCACTAACAGAAT	p.191_231delinsDPLT	D+I	GAAAGCGCTTCATTTCCTAAAA	GAGGCTCCATTTCACTATACGC
sept5a	ENSDARG00000013843	Septin domain	CTCGATGTCCACTGTGTGTT	TCACTATTGTGGACACGCCG	57	0	ENSDART00000025535.8	c.389_445del	p.130_148del	D	caaacaggtAGCCATTAGCACA	CAGCTCAATTCTCACCATTCAT
sept5b	ENSDARG00000036031	Septin domain	GTTTGATGATCTCCACCGTC	ACTCACCATCGTGGACACTC	88	0	ENSDART00000009134.9	c.237_324del	p.Ile80ValfsX33	FS	cgctcagcaagtttcttagacat	GCACCTCTCTGTGTTATTGACG
comta	ENSDARG00000015337	methyl transferase	ACTGGATTCAGTCGTGACAG	CAGACTACGCTGCTATTGCA	139	0	ENSDART00000186684.1	c.287_407+18del	splice mutation - RT-PCR not performed	S	TCTGAAGGCCTCATACTGGATT	gcactcaatagagttggtgacg
comtb	ENSDARG00000025679	methyl transferase	GCTCACTTACCACTGAATCC	CGAGCAATCACAGCGTAATC	131	0	ENSDART00000033702.6	c.303_433del	p.Asp101GlufsX15	FS	AAGAAGTCCCCTTGAAACATGA	ATGACTTGTCGAGCAATCACAG
arvcfa	ENSDARG00000074329	armadillo ARM repeat	CGAGAACGATAAAGTCAAGC	GTGGCGATCAAGAACTCGGA	148	8	ENSDART00000145220.3	c.842_989delinsGCTGCTCA	p.Lys281SerfsX18	FS	ATGGACCCGGTGAAGTCTAAC	GGTGTAGTGGTGTGTTCACCTG
arvcfb	ENSDARG00000061688	armadillo ARM repeat	GCTGGGTCACCCAATCGACC	GAAAGACCACGATAACAAGG	191	7	ENSDART00000088222.6	c.1215_1405delinsGATGTTG	p.Asp405GlufsX20	FS	AAAGACACCCCTACATTCATGG	ACTTTACTGCAAAAATGTGCGA
dgcr6	ENSDARG00000005500	Unknown, conserved region	TGGTGTAGGACAGACGCTGC	GTTTCTGTCTCTGGTTGTAG	119	0	ENSDART00000026747.9	c.121_239del	p.Gln41ProfsX38	FS	gccacagctTAaatgtgttgaa	ttaacaagcagttcaacaagcc
dgcr2	ENSDARG00000042962	start of c-type lectin domain	CTGGCACCACTACGAGAAAA	AACCAAAACCACACGCTCGA	298	8	ENSDART00000063071.6	c.350_577delinsTACTGATA	p.Glu117ValfsX51	FS	ATTCAGTGTGAATCTCCGCATA	TTTGACAAAAGCAGCAAACATT	GAA CGC AAG GAC CAG TGC AA
ess2	ENSDARG00000060922	Unknown, conserved region	CATCAGGAAAAAAGTCCCTC	CATCAAATACGGCTCTGCCA	110	0	ENSDART00000132976.3	c.149_258del	p.Arg50SerfsX20	FS	ggtggctggagtcactgataat	tcctgtaactgagcagccctac
slc25a1a	ENSDARG00000057110	solute carrier site	GGGTCTTCACATACTCCGTG	GCCAATCCTCCTCGATACAG	60	0	ENSDART00000079711.5	c.277_336del	p.93_112del	D	GGAAGTTAAACAGCTGAGGGAA	AAATGTTTTGCTGCTGGCTATT
slc25a1b	ENSDARG00000076381	solute carrier site	TGTGTGAAGCAGACGGTGCA	CCTCACTGCAGCTTTAGGAA	154	0	ENSDART00000109131.4	c.221-66_308del	splice mutation - RT-PCR not performed	S	GTTAAACCCGGTGGATGATTTA	TGTGGATGCCAGAAATAATCAG
cltcl1	ENSDARG00000091618	Unknown, conserved region	GAACAGCACCTCCTCCGTCA	GTTTGATCGACACGCCAGTT	130	0	ENSDART00000123804.3	c.288_417del	p.Met96IlefsX126	FS	TATAATGCTGTGCCTGACCAAT	TCTCTTACCTGTGCTGAGATGC
hira	ENSDARG00000013434	WD40 domains	CGTGCTTGGACCTATGAAAC	CCTGGTCACCTCATGATGTC	82	0	ENSDART00000132164.2	c.303-80_304del	splice mutation - RT-PCR not performed	S	CACCATTTAAACATTTTGCCCT	AATTTCCGAGCGTTCCATATAA
mrpl40	ENSDARG00000043554	Unknown, conserved region	AACACCACAGAGCCGAACCC	CCAAAAGCTTCGACGACACC	3	57	ENSDART00000063943.5	c.139_141delinsCAGGGGCTAATAATATTGA	p.Glu47delinsQGLIILTLKPHFFVLNTTE	D+I	tttcttttgCAAACGTCACATC	AAGAATAGCCCCTTCCTTGGTA
c22orf39	ENSDARG00000092360	Unknown, conserved region	TAGATGTCACACGAGCGTGG	GATAGTCTTGTTTCCACTGC	5	25	ENSDART00000134115.2	c.30_34del + c.114_138del	p.Pro11LeufsX3	FS	agtaaagcattttgtttgcggt	AGATTATTGAGGCTCACCTTGG
ufd1l	ENSDARG00000010051	Unknown, conserved region	TCTGGAAAACTCGCCCCACA	AGCTGGTCCAAAGCAGACGG	0	36	ENSDART00000034968.9	c.151_152insGTTTATTATATAAACACACCCAGTCCTTTTTTTTTT	p.50_51insCLLYKHTQSFFF	I	CATCCTCATCAGTTCTCCTTCA	CTTGTTGGTGAGTTTGAACAGC
cdc45	ENSDARG00000043720	Unknown, conserved region	CGGGGCAAACGTGGACCTGC	TACCCACAGACCTGTTGATG	42	0	ENSDART00000064201.7	c.231_267del + c.309-313del	p.77_105delinsWRKTLFSLSVIPTDH	D+I	CTGACTGTCATTGTAGACGTTG	GTACAAGTATTTTGTCTTGATAAAC
cldn5a	ENSDARG00000043716	claudin domain	GATGAAGGCGGTGACCTTCC	GGACAACGTGAAAGCGCGGG	95	5	ENSDART00000064197.4	c.92_184 del + c.347_348delinsTGAAA	p.31_61del + p.116delinsLK	D+I	CATCAGGAGTGGGAAAAGAAAG	CGGGTTATAGAAGTCGGAGATG
cldn5b	ENSDARG00000014059	claudin domain	GACTCTGCTTGACCGTCACC	GGACTCCGTGTTGATGCAAT	283	6	ENSDART00000138242.2	c.52_331delinsAAT	p.Val18AsnfsX17	FS	GAGACACTTCTGCTGCTTCTGA	GAGATGATGTTATTGGCCATCC
gp1bb	ENSDARG00000074441	Unknown, conserved region	GGTGGACGCTGGAAAGGACG	CTGCGCCATTCTTTACCTGA	145	0	ENSDART00000134324.2	c.140_284del	p.Ser47StopfsX1	FS	GTTCAGGGCTCGTGTCCTCAT	CATAGACGGGTCGCTGCCA
tbx1	ENSDARG00000031891	tbox domain	CCTGATGGATTTCCTACCAG	CTCCTTTGGCAGGTGAGTCG	61	0	ENSDART00000040826.6	c.421_481del	p.Val142TrpfsX43	FS	TGTGCATTCTCCTTATTCCAGA	AACACTTACATGTCCGTTGTCG
txnrd2.2	ENSDARG00000075923	oxidoreductidase active site	GTGGTTATTGGTGGAGGCTC	TCCAAAGAAGCTTATGCATC	393	5	ENSDART00000110987.4	c.124_273delinsAACTG	p.Ser42AsnfsX43	FS	TATATTCATCCTGATCCCAGCA	CCAGCCATACTTCCTAGCATCT	GGACTATGTTGAACCTTCACTC
tango2	ENSDARG00000056550	Unknown, conserved region	TCTGGCTGCTAACAGAGATG	AAGGATGATATTTACCGCTG	67	0	ENSDART00000079064.5	c.80_145+1del	splice mutation - RT-PCR not performed	S	GAATAGCACGTCACAGCTTTTG	TTCATGAGTGACACAAAGTCCA
dgcr8	ENSDARG00000035564	WW/rsp5/WWP domain	CCAACTGAGCCATTACCTGA	TCCAGTCAAATCTGGGGAGG	361	0	ENSDART00000144560.2	c.877_1122del	p.293_374del	D	AAACCGAAACCCTAAATTGGAT	TCCCCTCTATAGAAGACCCTCC	AGA ATG GAG AGG TGA CTC CGA
trmt2a	ENSDARG00000002830	RNA recognition motif	CTCCACTTTATAGATCTCGG	CAGATCCCATCCTCAAGAAG	259	0	ENSDART00000046384.6	c214_472del	p.Glu72ArgfsX37	FS	AACCAAGAGAATGAGCCAGAAG	GTTTTTGGAGAACACCTTCGAC	ATG TGC TGA GTG TTC GGC TG
ranbp1	ENSDARG00000014817	ran binding domain	GTGAGAACGACCCTCCTGAG	GGCATGTGTATTCCACACCC	263	5	ENSDART00000002624.10	c.194_370delinsACATG	p.Pro65HisfsX32	FS	GTAGGAGGGCAAAGTTGTATCG	GAATAGCCAGCATCTCTGCTTT	AAA TCT GTG CCA ACC ACC ACA
klhl22	ENSDARG00000088807	BTB domain	GTGTATGAAACCCCATGAAC	ATCTACGGGCTCCACCAGCT	218	1	ENSDART00000129372.3	c.275_492delinsT	p.His92LeufsX11	FS	GCTAAAAAGACTGCAAAACTACCA	TCCAGCTCGTTACTACAAAGCA
med15	ENSDARG00000014292	Unknown, conserved region	CACAAAGTCCAGTACTGAGA	ACAGGAGGAGTATTTATCAA	167	0	ENSDART00000021997.10	c.119_174del	p.Glu40GlyfsX8	FS	GAGAAAAGCAGGAACTGGTCAC	GGATGTCTCTAAAGTGAATTATCAGC
pi4kaa	ENSDARG00000076724	Unknown, conserved region	TGGAGGCTGAGGAACGATCC	CAAACGGTGAGGAGTGAGCT	90	6	ENSDART00000113162.4	c.458_547delinsAGCTCC	p.153_183delinsQLP	D+I	CCCTTCCCAGAATACCTGTGTA	AACTAAAGCAGCACTTGTGTGG
pi4kab	ENSDARG00000062823	Unknown, conserved region	GCTCGTCTGCATTACTATAG	CGTGGATCAGTGGAAACCGA	113	0	ENSDART00000114476.4	c.413_525del	p.Arg138LeufsX3	FS	TTGGTTTTCATCATGACATTGAC	GTTACCTGTGCGTCGAGGTTAG
serpind1	ENSDARG00000021208	Unknown, conserved region	CGAGTTATCGTAATGATTGC	TTTCACAAGGAACGCTGGAT	200	0	ENSDART00000021820.9	c.595_794del	p.Asn199ValfsX61	FS	ACCAAACGGACAACATTCTTCT	CCTTTGGTGATCTTCTGAATCC
snap29	ENSDARG00000038518	first tSNARE	TCTTCAGAGCCTCTCCCTGA	GGGATGGTCAACTATTTCAA	116	0	ENSDART00000143473.3	c.264_379del	p.Gln88HisfsX6	FS	GTGTTCATTTAAGCGTCATTCC	TGTTAAATCTGACCTGCTGCTG
crkl	ENSDARG00000028699	SH2 domain	ACTCCTCAGACCGAGCCAGC	CAAGAGTTTGATAATCTACC	212	17	ENSDART00000036172.5	c.21_22insGGTTCGAC + c.34_245delinsTTTGATAAT	p.8_82delinsGSTPQTDLII	D+I	TTCGAATAAACATGTCGTCTGC	AAGGGGAGGGAAAAGAACATTA
aifm3	ENSDARG00000062780	Rieske domain	CATGGAGAATTCTTTGCCAT	AAACGTGTTACCTGGAAAGT	276	0	ENSDART00000091124.5	c.310_461del	p.Ala104ProfsX57	FS	TCGTTTTCCAGAAACACAAAGA	tggatagaaaATGTCCCAGTCA	ATG GGG CTC CAC TGG TCA AA
lztr1	ENSDARG00000015905	Unknown, conserved region	CCATTCTGTCCACTGTCCGG	CGGTTTACAATGACAAACTC	160	0	ENSDART00000137705.3	c.449_525del	p.Gly150AspfsX10	FS	CTCATTGTTCAGCTCGACTCAG	TGGCCTTCTAAAGCTCTGAAAT
thap7	ENSDARG00000070704	thap7 Zn finger	GCGACGAGAGTTGATAATCC	AGAGAGTTCAAAGCTATCAG	16	0	ENSDART00000143365.3	c.116_120del + c.203_213del	p.Trp39TyrfsX9	FS	TGCCGTTATTGTCTTATTTTGTG	ATTTTGGTCATTGCTTCTGTCA
slc7a4	ENSDARG00000068286	Unknown, conserved region	AGGAAAGATATCACTACAGC	TCGTGCATGGAGTGGCTATC	212	14	ENSDART00000098701.4	c.212_423del + c.172_173insAGGCCTGTATGTTC	p.58_140delinsQACMFSQELLQKTQQDP	D+I	TAATGGCAACTTCACTGAAACG	CTGCTAGGAGGTCTGGGTAATG
lrrc74b	ENSDARG00000098365	LRR	AGGCCAGTCTCGCTACAAAG	AATATGATGCACTGTGGGCT	98	0	ENSDART00000161542.2	c.363_460del	p.Tyr122CysfsX37	FS	TATTACCTTGCATCGTCATTGC	aacatatcctggatcagtcgct
si:dkey-178e17.1 (SLC25A1)	ENSDARG00000080000	Unknown, conserved region	AACCAGATGAAGGATGAGTC	CGTGCTGGTCGTCTGTCCCA	83	1	ENSDART00000184435.1	c.234_316delinsC	p.Glu78AspfsX5	FS	TCTGCTTTATTCTCTTGCGTCA	CACGCCCTTAGTTAGGAAATGA
scarf2	ENSDARG00000114825	EGF-like domain	CACATGCTACCCAAATCGCT	CGGCCTGTGAACTGCTCACA	233	3	ENSDART00000180408.1	c.373_605delinsCAT	p.Asn125HisfsX30	FS	AGTTCTGGGGTCCAGACTGTAA	GTATCCGGGTTTACAAGTGCAT
zdhhc8a	ENSDARG00000042872	DHHC	GTCACTTCTACAGACCACCC	ACTCTGAGTCTCCACATGGT	216	5	ENSDART00000147740.2	c.304_444delinsCTACA	p.Arg101SerfsX33	FS	GTGTGCAGCTAATGAAGACGAG	CGGGGCTCTCTTACTGACTAGA
*** Given the size of deletion in some cases, a third genotyping primer was used to prevent preferential amplification of much smaller mutant PCR products
