## Supplemental Table 4 for "Mitochondrial genes in the 22q11.2 deleted region regulate neural stem and progenitor cell proliferation"

### Sheet: Sheet1
Mutant line	Mutation	Deletion size (bp)	Insertion size (bp)	Genotyping primer F	Genotyping primer R	Genotyping primer 3	Genes affected summary
C5del1	g.5:10767931_11311944del + g.5:10767915_10767922del	544013 + 8		GCACATGTACAATTCGGTTTTG	GTATCCGGGTTTACAAGTGCAT	ATTTTATGGGCTGGAGAGACTG	rtn4r start codon, all of prodhb, scarf2 start codon
C5del2	g.5:24524634_24542076delinsA + g.5:24542323_24542324insTTAA	17443	1 + 4	AAACCGAAACCCTAAATTGGAT	GAAGAACTGACGGAGGAGAAAA	TCCCCTCTATAGAAGACCCTCC	most of dgcr8, trmt2a start codon
C5del3	g.5:26369233_26697460del	322848		ACTTTACTGCAAAAATGTGCGA	TTCATGAGTGACACAAAGTCCA	GAATAGCACGTCACAGCTTTTG	arvcfb start codon, tango2 start codon
C8del1	g.8:1770062_1770070del + g.8:1770268_2093115del	322848 + 9		CACTCAAGAGCAACTCTTCCAA	CCTTTGGTGATCTTCTGAATCC	TATAATGCTGTGCCTGACCAAT	pi4kab start codon, most of serpind1, all of snap29, all of SLC25A1, most of cltcl1
C8del2	g.8:2532628_2539591delinsC	6964	1	ttaccaaagtcacacaattggc	agtaaagcattttgtttgcggt	AAGAATAGCCCCTTCCTTGGTA	most of mrpl40, start codon of c22orf39
C8del3	g.8:4609772_4580960del	28813		ACTAAAACACTAGCTCACCGCA	caaacaggtAGCCATTAGCACA	CGGTGTTGTGTGTTTCTTCAGT	start codons of sept5a and gp1bb
C10del1	g.10:448348_478864del	30517		GTGTGCAGCTAATGAAGACGAG	GGTGTAGTGGTGTGTTCACCTG	CGGGGCTCTCTTACTGACTAGA	end of zdhhc8a, start codon of arvcfa
C10del2	g.10:3252860_3278376delinsGTCATTAAAGATTACTGTG	25517	19	AACTAAAGCAGCACTTGTGTGG	GTTAAACCCGGTGGATGATTTA	TGTGGATGCCAGAAATAATCAG	start codons of pi4kaa and slc25a1b
C10del3	g.10:43952106_43994615delinsT	42510	1	GCACCTCTCTGTGTTATTGACG	GAGATGATGTTATTGGCCATCC	cgctcagcaagtttcttagacat	start codons of cldn5b and sept5b
