## Supplemental Table 6 for "Mitochondrial genes in the 22q11.2 deleted region regulate neural stem and progenitor cell proliferation"

### Sheet: prodha
Variable	#mut 1	#sib 1	#mut 2	#sib 2	p value 1	p value 2	Average p value	Average #std diff from sib mean
BL-1-totdist	11	37	9	39	1.03516e-06	0.0101191	0.00506006	-0.922547
BL-1-totavgspeed	11	37	9	39	0.000133745	0.0108014	0.00546756	-1.12721
BL-1-avgdistperbout	11	37	9	39	0.00024282	0.0083088	0.00427581	-0.987501
BL-1-meddistperbout	11	37	9	39	7.76438e-06	0.00173558	0.00087167	-0.966128
BL-1-avgdispperbout	11	37	9	39	0.00056495	0.00764141	0.00410318	-1.14294
BL-1-meddispperbout	11	37	9	39	0.000109908	0.00184637	0.000978137	-1.02219
BL-1-avgtimeperbout	11	37	9	39	0.012424	0.0084774	0.0104507	-0.810325
BL-1-medtimeperbout	11	37	9	39	0.0417616	8.52719e-06	0.020885	-1.03434
BL-1-avgspeedperbout	11	37	9	39	2.40399e-05	0.00120883	0.000616436	-1.2384
BL-1-medspeedperbout	11	37	9	39	3.79411e-05	0.000300294	0.000169118	-1.25053
BL-2-totdist	11	37	9	39	0.000191563	0.000154204	0.000172883	-0.877784
BL-2-tottimemvmt	11	37	9	39	0.000130595	0.0468256	0.0234781	-0.870496
BL-2-totavgspeed	11	37	9	39	0.00157378	0.000234784	0.00090428	-1.0781
BL-2-avgdistperbout	11	37	9	39	0.000169715	0.000344711	0.000257213	-1.00163
BL-2-meddistperbout	11	37	9	39	0.000471945	2.72243e-05	0.000249585	-0.872048
BL-2-avgdispperbout	11	37	9	39	0.000281268	0.000260581	0.000270925	-1.06292
BL-2-meddispperbout	11	37	9	39	0.000481555	8.27232e-06	0.000244914	-0.941668
BL-2-avgtimeperbout	11	37	9	39	9.23772e-05	0.0446627	0.0223776	-0.977223
BL-2-medtimeperbout	11	37	9	39	0.000766682	0.000432819	0.000599751	-0.943218
BL-2-avgspeedperbout	11	37	9	39	0.00131329	2.89269e-05	0.000671109	-1.04399
BL-2-medspeedperbout	11	37	9	39	0.00288242	3.62716e-06	0.00144302	-0.95562
BL-3-#bouts	11	37	9	39	0.00413936	0.00262916	0.00338426	-1.17702
BL-3-totdist	11	37	9	39	0.00259178	1.0553e-08	0.0012959	-1.25043
BL-3-tottimemvmt	11	37	9	39	0.00298447	1.81003e-05	0.00150128	-1.24708
BL-3-totavgspeed	11	37	9	39	0.00119247	4.95773e-11	0.000596237	-1.39616
BL-3-avgdistperbout	11	37	9	39	0.000881006	1.03384e-10	0.000440503	-1.46193
BL-3-meddistperbout	11	37	9	39	0.000552614	1.31714e-08	0.000276314	-1.29012
BL-3-avgdispperbout	11	37	9	39	0.00069934	2.64626e-11	0.00034967	-1.61117
BL-3-meddispperbout	11	37	9	39	0.000646115	1.87547e-09	0.000323058	-1.43861
BL-3-avgtimeperbout	11	37	9	39	0.00682571	1.22734e-06	0.00341347	-1.60177
BL-3-medtimeperbout	11	37	9	39	0.00223498	1.35116e-06	0.00111816	-1.44609
BL-3-avgspeedperbout	11	37	9	39	0.00129064	4.77176e-11	0.000645319	-1.47254
BL-3-medspeedperbout	11	37	9	39	0.0015762	4.79319e-10	0.000788101	-1.40969
BL-4-#bouts	11	37	9	39	0.000436843	0.000867907	0.000652375	-1.46325
BL-4-totdist	11	37	9	39	0.000730816	5.29785e-08	0.000365434	-1.34624
BL-4-totdisp	11	37	9	39	0.0165379	1.19059e-05	0.00827491	-0.912539
BL-4-tottimemvmt	11	37	9	39	0.000486976	6.77251e-05	0.000277351	-1.47943
BL-4-meddistperbout	10	37	9	39	0.0118533	9.16533e-09	0.00592668	-1.24548
BL-4-avgdispperbout	10	37	9	39	0.00534356	1.85929e-08	0.00267179	-1.50274
BL-4-meddispperbout	10	37	9	39	0.00515941	2.17692e-10	0.0025797	-1.44805
BL-4-medtimeperbout	10	37	9	39	0.00172739	6.46317e-05	0.000896013	-1.4369
BL-4-avgspeedperbout	10	37	9	39	0.0103103	8.7575e-09	0.00515513	-1.43376
BL-4-medspeedperbout	10	37	9	39	0.00891814	1.38949e-09	0.00445907	-1.33749
BL-5-#bouts	11	37	9	39	0.000532154	9.37723e-07	0.000266546	-2.16513
BL-5-totdist	11	37	9	39	0.0024362	8.52675e-14	0.0012181	-1.6965
BL-5-totdisp	11	37	9	39	0.00108911	0.00387837	0.00248374	-1.1293
BL-5-tottimemvmt	11	37	9	39	0.00048418	4.35113e-08	0.000242112	-2.00534
BL-5-totavgspeed	11	37	9	39	0.00620899	2.49129e-08	0.00310451	-1.5553
BL-5-avgdistperbout	11	37	9	39	0.0048492	6.92246e-09	0.0024246	-1.56138
BL-5-meddistperbout	11	37	9	39	0.0137521	5.9659e-13	0.00687603	-1.54663
BL-5-avgdispperbout	11	37	9	39	0.00333312	2.58172e-08	0.00166657	-1.82251
BL-5-meddispperbout	11	37	9	39	0.00611598	1.06004e-11	0.00305799	-1.66324
BL-5-avgtimeperbout	11	37	9	39	0.0316572	0.000285883	0.0159716	-1.75442
BL-5-medtimeperbout	11	37	9	39	0.0172601	1.24643e-05	0.0086363	-1.69873
BL-5-avgspeedperbout	11	37	9	39	0.0100969	1.20163e-10	0.00504846	-1.66594
BL-5-medspeedperbout	11	37	9	39	0.00974228	1.21486e-14	0.00487114	-1.58348
BL-6-#bouts	11	37	9	39	0.00124393	1.9586e-07	0.000622064	-2.98578
BL-6-totdist	11	37	9	39	0.00218641	1.33774e-11	0.0010932	-1.59679
BL-6-totdisp	11	37	9	39	0.0367025	0.00620946	0.021456	-0.934508
BL-6-tottimemvmt	11	37	9	39	0.00305927	8.6277e-09	0.00152964	-2.39267
BL-6-totavgspeed	11	36	8	39	0.0152604	0.00815789	0.0117091	-1.42267
BL-6-avgdispperbout	11	36	8	39	0.033729	0.00145206	0.0175905	-1.45801
BL-6-avgspeedperbout	11	36	8	39	0.0121247	8.28428e-05	0.00610375	-1.60941
BL-6-medspeedperbout	11	36	8	39	0.0239904	1.05871e-05	0.0120005	-1.53972
BL-7-#bouts	11	37	9	39	0.00177042	8.79764e-06	0.000889609	-2.01292
BL-7-totdist	11	37	9	39	0.00164842	6.90046e-10	0.000824209	-1.44478
BL-7-tottimemvmt	11	37	9	39	0.00655714	4.12848e-07	0.00327878	-1.72712
BL-7-totavgspeed	11	37	9	39	0.000490691	4.85039e-05	0.000269597	-1.76164
BL-7-avgdistperbout	11	37	9	39	0.00158311	6.57685e-06	0.000794843	-1.49057
BL-7-meddistperbout	11	37	9	39	0.0019446	7.05995e-06	0.000975828	-1.38519
BL-7-avgdispperbout	11	37	9	39	0.00132947	6.01383e-06	0.000667744	-1.59336
BL-7-meddispperbout	11	37	9	39	0.0012539	2.96676e-06	0.000628434	-1.48655
BL-7-avgspeedperbout	11	37	9	39	0.000687088	9.17753e-06	0.000348133	-1.80088
BL-7-medspeedperbout	11	37	9	39	0.00165688	1.37809e-05	0.000835333	-1.5813
BL-8-#bouts	11	37	9	39	0.000517661	0.000801022	0.000659342	-1.93328
BL-8-totdist	11	37	9	39	0.00341144	6.42955e-11	0.00170572	-1.38797
BL-8-tottimemvmt	11	37	9	39	0.000567852	3.8908e-05	0.00030338	-1.69232
BL-8-totavgspeed	11	36	9	39	0.0109778	0.0175883	0.014283	-1.4866
BL-8-avgdistperbout	11	36	9	39	0.0135307	0.00451684	0.00902378	-1.22508
BL-8-meddistperbout	11	36	9	39	0.0221253	0.000739749	0.0114325	-1.18259
BL-8-avgdispperbout	11	36	9	39	0.00824072	0.00454151	0.00639112	-1.36673
BL-8-meddispperbout	11	36	9	39	0.0176708	0.000408203	0.00903949	-1.31182
BL-8-medtimeperbout	11	36	9	39	0.000661267	0.0058817	0.00327148	-1.45545
BL-8-avgspeedperbout	11	36	9	39	0.0088805	0.00299418	0.00593734	-1.58901
BL-8-medspeedperbout	11	36	9	39	0.00903033	3.22978e-06	0.00451678	-1.61422
BL-9-#bouts	11	37	9	39	2.92452e-05	0.000112209	7.0727e-05	-3.26051
BL-9-totdist	11	37	9	39	2.88875e-05	3.96637e-06	1.64269e-05	-2.70177
BL-9-tottimemvmt	11	37	9	39	0.000310394	9.00499e-05	0.000200222	-2.76927
BL-9-totavgspeed	11	37	9	39	0.000745618	0.000270009	0.000507813	-2.24159
BL-9-avgdistperbout	11	37	9	39	0.00322626	0.00444338	0.00383482	-1.85379
BL-9-meddistperbout	11	37	9	39	0.000627156	0.004307	0.00246708	-2.00901
BL-9-avgdispperbout	11	37	9	39	0.00270301	0.0110711	0.00688707	-1.67634
BL-9-meddispperbout	11	37	9	39	0.00151042	0.00575004	0.00363023	-2.00322
BL-9-avgspeedperbout	11	37	9	39	0.000240089	0.000138225	0.000189157	-2.37057
BL-9-medspeedperbout	11	37	9	39	0.000163964	0.000702117	0.00043304	-2.49107
BL-10-#bouts	11	37	9	39	0.000437198	0.000164745	0.000300972	-3.62127
BL-10-totdist	11	37	9	39	0.000439403	5.04954e-06	0.000222226	-2.85496
BL-10-tottimemvmt	11	37	9	39	0.00164135	7.43038e-05	0.000857829	-2.85799
BL-10-totavgspeed	11	37	9	39	0.000365652	6.8228e-05	0.00021694	-3.07624
BL-10-avgdistperbout	11	37	9	39	0.0021362	5.17182e-05	0.00109396	-2.21655
BL-10-meddistperbout	11	37	9	39	0.00166362	1.04489e-05	0.000837037	-2.51084
BL-10-avgdispperbout	11	37	9	39	0.00230164	6.37449e-05	0.00118269	-2.40922
BL-10-meddispperbout	11	37	9	39	0.00224872	3.18787e-05	0.0011403	-2.94142
BL-10-avgspeedperbout	11	37	9	39	0.000566609	5.17959e-05	0.000309202	-3.41568
BL-10-medspeedperbout	11	37	9	39	0.000588109	3.29026e-05	0.000310506	-3.61925
BL-11-#bouts	11	37	9	38	0.000575043	0.00179041	0.00118273	-3.37666
BL-11-totdist	11	37	9	38	0.000494709	3.13685e-05	0.000263039	-2.99476
BL-11-tottimemvmt	11	37	9	38	0.00169826	0.00011974	0.000909002	-3.38906
BL-11-totavgspeed	11	37	9	38	0.00102751	0.000319361	0.000673434	-2.79597
BL-11-medfromcenter	11	37	9	38	0.030754	0.0210562	0.0259051	-6.78976
BL-11-fractionouter	11	37	9	38	0.0478526	0.00789088	0.0278718	-5.57434
BL-11-avgdistperbout	11	37	9	38	0.00102356	1.41491e-05	0.000518852	-2.40587
BL-11-meddistperbout	11	37	9	38	0.00129827	1.22409e-05	0.000655255	-2.4743
BL-11-avgdispperbout	11	37	9	38	0.00101942	4.60472e-05	0.000532732	-2.48746
BL-11-meddispperbout	11	37	9	38	0.00121134	6.90909e-05	0.000640214	-2.60432
BL-11-avgspeedperbout	11	37	9	38	0.000988406	0.000207628	0.000598017	-3.05391
BL-11-medspeedperbout	11	37	9	38	0.00102089	0.00013588	0.000578384	-3.04149
BL-12-#bouts	11	37	9	39	0.000533496	0.000384531	0.000459014	-4.35656
BL-12-totdist	11	37	9	39	0.000602814	5.65353e-05	0.000329674	-3.06662
BL-12-tottimemvmt	11	37	9	39	0.00221599	0.000103247	0.00115962	-3.49058
BL-12-totavgspeed	11	37	9	39	0.000381197	0.000648198	0.000514698	-3.69843
BL-12-avgdistperbout	11	37	9	39	0.00217261	0.000190569	0.00118159	-2.51704
BL-12-meddistperbout	11	37	9	39	0.00449538	9.9787e-05	0.00229758	-2.46253
BL-12-avgdispperbout	11	37	9	39	0.00261928	0.000275682	0.00144748	-2.62906
BL-12-meddispperbout	11	37	9	39	0.00636994	0.00020049	0.00328522	-2.62244
BL-12-avgspeedperbout	11	37	9	39	0.000431137	0.000466592	0.000448864	-3.69973
BL-12-medspeedperbout	11	37	9	39	0.000620307	0.000330974	0.00047564	-3.63364
BL-13-#bouts	11	37	9	39	0.000141014	0.000356734	0.000248874	-3.77623
BL-13-totdist	11	37	9	39	0.000288409	1.76705e-05	0.00015304	-3.00874
BL-13-tottimemvmt	11	37	9	39	0.00378147	8.11664e-05	0.00193132	-3.20994
BL-13-totavgspeed	11	37	9	39	0.000132529	0.000394172	0.000263351	-3.38779
BL-13-fractionouter	11	37	9	39	0.0460642	0.0125006	0.0292824	-7.78242
BL-13-avgdistperbout	11	37	9	39	0.00244077	0.000104071	0.00127242	-2.36311
BL-13-meddistperbout	11	37	9	39	0.00117297	6.35781e-05	0.000618272	-2.33443
BL-13-avgdispperbout	11	37	9	39	0.00120419	0.000197493	0.00070084	-2.58619
BL-13-meddispperbout	11	37	9	39	0.000886506	0.000111072	0.000498789	-2.53911
BL-13-avgspeedperbout	11	37	9	39	0.000112358	0.000220359	0.000166358	-3.53986
BL-13-medspeedperbout	11	37	9	39	0.000116398	0.000126051	0.000121225	-3.23756
BL-14-#bouts	11	37	9	38	0.000242427	0.000477707	0.000360067	-4.0625
BL-14-totdist	11	37	9	38	0.000109314	6.48496e-05	8.70819e-05	-2.85258
BL-14-tottimemvmt	11	37	9	38	0.00107827	0.000254285	0.000666278	-3.32644
BL-14-totavgspeed	11	37	9	38	8.70305e-05	0.000660453	0.000373742	-3.48886
BL-14-avgdistperbout	11	37	9	38	0.000340266	0.000198245	0.000269256	-2.52625
BL-14-meddistperbout	11	37	9	38	0.000156407	0.000167788	0.000162098	-2.56025
BL-14-avgdispperbout	11	37	9	38	0.000382807	0.00020437	0.000293588	-2.74807
BL-14-meddispperbout	11	37	9	38	0.000359737	0.00015572	0.000257729	-2.71314
BL-14-medtimeperbout	11	37	9	38	0.00441344	0.0115023	0.00795785	-1.47999
BL-14-avgspeedperbout	11	37	9	38	7.87442e-05	0.000488844	0.000283794	-3.82228
BL-14-medspeedperbout	11	37	9	38	6.74423e-05	0.000455883	0.000261663	-3.33611
BL-15-#bouts	11	37	9	39	0.000500029	0.00468152	0.00259077	-3.15705
BL-15-totdist	11	37	9	39	0.000187075	0.00088126	0.000534168	-2.58905
BL-15-tottimemvmt	11	37	9	39	0.00172438	0.0032632	0.00249379	-2.84554
BL-15-totavgspeed	11	37	9	39	0.000212679	0.000548662	0.000380671	-3.20461
BL-15-avgdistperbout	11	37	9	39	0.00106769	0.000475406	0.000771546	-2.62197
BL-15-meddistperbout	11	37	9	39	0.00145091	0.000165732	0.000808322	-2.5052
BL-15-avgdispperbout	11	37	9	39	0.000873602	0.000592687	0.000733144	-2.7027
BL-15-meddispperbout	11	37	9	39	0.00134094	0.000248017	0.00079448	-2.38994
BL-15-medtimeperbout	11	37	9	39	0.044585	0.00209963	0.0233423	-2.37582
BL-15-avgspeedperbout	11	37	9	39	0.000136124	0.000403144	0.000269634	-3.30178
BL-15-medspeedperbout	11	37	9	39	9.15276e-05	0.000170548	0.000131038	-2.99495
BL-16-#bouts	11	37	9	39	0.000297582	0.000300304	0.000298943	-3.41174
BL-16-totdist	11	37	9	39	0.000245793	7.5591e-06	0.000126676	-2.68013
BL-16-tottimemvmt	11	37	9	39	0.000635207	1.81127e-05	0.00032666	-2.96929
BL-16-totavgspeed	11	37	9	39	0.000371725	0.000365499	0.000368612	-3.35709
BL-16-avgdistperbout	11	37	9	39	0.00177798	2.09895e-05	0.000899484	-2.51351
BL-16-meddistperbout	11	37	9	39	0.00525048	2.12914e-06	0.0026263	-2.24763
BL-16-avgdispperbout	11	37	9	39	0.00158188	3.5669e-05	0.000808776	-2.60295
BL-16-meddispperbout	11	37	9	39	0.00637844	8.3993e-06	0.00319342	-2.2199
BL-16-avgspeedperbout	11	37	9	39	0.000268704	0.000129372	0.000199038	-3.42953
BL-16-medspeedperbout	11	37	9	39	0.00145047	7.53211e-05	0.000762896	-2.90767
BL-17-#bouts	11	37	9	39	0.000465618	1.72951e-06	0.000233674	-1.87005
BL-17-totdist	11	37	9	39	0.000788792	1.45159e-12	0.000394396	-1.6189
BL-17-totdisp	11	37	9	39	0.0141437	6.91006e-06	0.00707529	-2.39165
BL-17-tottimemvmt	11	37	9	39	0.000520028	1.40669e-08	0.000260021	-1.80859
BL-17-totavgspeed	11	37	9	39	0.000687796	0.000209492	0.000448644	-2.39413
BL-17-avgdistperbout	11	37	9	39	0.000643899	3.04988e-05	0.000337199	-2.10202
BL-17-meddistperbout	11	37	9	39	0.00165094	1.37705e-13	0.00082547	-1.8227
BL-17-avgdispperbout	11	37	9	39	0.000503025	2.48663e-05	0.000263946	-2.35493
BL-17-meddispperbout	11	37	9	39	0.000829742	3.42675e-12	0.000414871	-2.02299
BL-17-avgtimeperbout	11	37	9	39	0.00712989	0.000114983	0.00362244	-1.84993
BL-17-medtimeperbout	11	37	9	39	0.00131371	0.000164867	0.000739289	-2.20121
BL-17-avgspeedperbout	11	37	9	39	0.000823621	3.00366e-06	0.000413312	-2.37763
BL-17-medspeedperbout	11	37	9	39	0.00134384	6.95043e-14	0.000671921	-2.00424
BL-18-#bouts	11	37	9	38	0.000153695	0.000282824	0.000218259	-4.37919
BL-18-totdist	11	37	9	38	0.000213123	3.7205e-05	0.000125164	-3.40079
BL-18-totdisp	11	37	9	38	0.00459842	0.0334551	0.0190268	-2.03609
BL-18-tottimemvmt	11	37	9	38	0.000885222	9.24256e-05	0.000488824	-3.84715
BL-18-totavgspeed	11	37	9	38	0.000189346	0.000257899	0.000223623	-3.83098
BL-18-fractionouter	11	37	9	38	0.0406508	0.00618183	0.0234163	-6.4022
BL-18-avgdistperbout	11	37	9	39	0.000942938	7.78441e-05	0.000510391	-2.89683
BL-18-meddistperbout	11	37	9	39	0.000874832	5.76631e-05	0.000466248	-3.25482
BL-18-avgdispperbout	11	37	9	39	0.000896401	0.000127127	0.000511764	-3.08478
BL-18-meddispperbout	11	37	9	39	0.00091439	9.97599e-05	0.000507075	-3.58614
BL-18-medtimeperbout	11	37	9	39	0.0069273	0.00486424	0.00589577	-1.86102
BL-18-avgspeedperbout	11	37	9	39	0.000199815	0.000171123	0.000185469	-4.09411
BL-18-medspeedperbout	11	37	9	39	0.000277517	0.00013851	0.000208013	-4.46074
LF-1-avglat	7	37	8	39	0.0250808	0.00844598	0.0167634	2.04708
LF-1-medianlat	7	37	8	39	0.0280138	0.0078007	0.0179073	1.98476
LF-1-%react	10	37	8	39	0.0049467	0.00593078	0.00543874	-1.44071
LF-1-%nomovmt	10	37	8	39	0.0049467	0.00593078	0.00543874	1.44071
DF-1-avgbend	9	35	7	37	0.000346572	0.048846	0.0245963	-1.56686
DF-1-medianbend	9	35	7	37	0.000124542	0.0208502	0.0104874	-1.23585
DF-1-avgdisp	9	36	8	37	8.69794e-05	0.0126402	0.00636359	-1.44084
DF-1-mediandisp	9	36	8	37	2.09596e-05	0.036845	0.018433	-1.33765
DF-1-avgdist	9	36	8	37	0.0021874	0.00211772	0.00215256	-1.51403
DF-1-mediandist	9	36	8	37	1.74822e-05	0.00800043	0.00400896	-1.58838
DF-1-avgduration	9	36	8	37	0.0223238	0.00181969	0.0120718	-1.36922
DF-1-medianduration	9	36	8	37	0.000301391	0.005209	0.00275519	-1.59957
DF-2-%slc	11	37	8	38	7.13955e-12	1.17448e-07	5.87274e-08	-2.83295
DF-2-%nomovmt	11	37	8	38	1.37975e-10	1.07257e-07	5.36974e-08	3.1018
DF-3-%slc	11	37	9	37	1.08434e-06	9.29984e-06	5.19209e-06	-1.25391
DF-3-%nomovmt	11	37	9	37	9.72085e-08	2.21336e-05	1.11154e-05	1.33904
Tap-1-%react	11	36	9	39	0.00234193	0.00545842	0.00390018	-0.509434
Tap-1-avgorient	7	23	2	20	0.0186938	0.00524503	0.0119694	1.72937
Tap-2-medianlat	11	33	7	33	0.000627901	0.0191881	0.00990799	-0.910101
Tap-2-%llc	11	37	9	39	0.00420659	0.0174567	0.0108316	-0.711437
Tap-2-avgbend	10	32	5	30	0.00131318	0.0108813	0.00609723	1.32981
Tap-2-medianbend	10	32	5	30	0.0025876	0.00019905	0.00139332	1.19608
Tap-2-avgorient	11	33	7	33	0.000635025	0.0264378	0.0135364	1.79944
Tap-2-avgangvelmax	11	33	7	33	0.000454057	0.0224622	0.0114581	1.32971
Tap-2-medianangvelmax	11	33	7	33	6.46676e-05	0.00549684	0.00278075	1.35768
Tap-3-avglat	11	37	9	38	3.89974e-07	0.00713421	0.0035673	-1.1121
Tap-3-medianlat	11	37	9	38	4.60796e-08	2.02253e-07	1.24166e-07	-1.31987
Tap-3-%slc	11	37	9	39	5.22492e-06	0.00413487	0.00207005	1.11313
Tap-3-%llc	11	37	9	39	1.31241e-05	0.00673925	0.00337619	-1.03791
Tap-3-avgorient	11	37	9	38	0.0129389	0.00548933	0.00921412	1.80003
Tap-3-medianorient	11	37	9	38	0.0164551	0.00527971	0.0108674	1.66866
Tap-3-avgangvelmax	11	37	9	38	0.000389944	0.0309756	0.0156828	1.32438
Tap-3-slc/llc ratio	11	37	9	39	1.00764e-05	0.00772444	0.00386726	1.02218
Tap-5-avgorient	8	31	5	34	0.00460133	0.0336026	0.0191019	1.76368
Tap-5-medianorient	8	31	5	34	0.00525717	0.0238959	0.0145765	1.85976
Tap-6-avglat	11	37	9	38	0.00603282	0.0426733	0.0243531	-1.03451
Tap-6-%slc	11	37	9	39	0.00947377	0.0451942	0.027334	1.02414
Tap-6-avgbend	11	35	9	38	0.00751668	0.00297728	0.00524698	1.27786
Tap-6-medianbend	11	35	9	38	0.00933047	0.023286	0.0163083	1.04757
Tap-6-avgorient	11	37	9	38	5.25116e-05	0.000665606	0.000359059	2.2817
Tap-6-medianorient	11	37	9	38	0.000472435	0.00275105	0.00161174	2.25599
Tap-6-medianangvelmax	11	37	9	38	0.0157075	0.0491665	0.032437	1.16956
Tap-9-habavglat	11	33	9	38	0.040468	0.0292206	0.0348443	-1.90519
Tap-10-habavglat	9	31	8	37	0.0142756	0.0111515	0.0127135	-1.46901

### Sheet: mrpl40
Variable	#mut 1	#sib 1	#mut 2	#sib 2	p value 1	p value 2	Average p value	Average #std diff from sib mean
BL-2-medspeedperbout	12	33	10	35	0.00955044	0.00385106	0.00670075	-0.669196
BL-3-avgspeedperbout	11	32	10	35	0.0257694	0.0296655	0.0277175	-0.556077
BL-3-medspeedperbout	11	32	10	35	0.0233035	0.0290486	0.0261761	-0.602398
BL-4-medspeedperbout	12	31	10	35	0.0350005	0.0240551	0.0295278	-0.578468
BL-17-avgspeedperbout	12	34	10	35	0.0170612	0.0396909	0.0283761	-0.69662
BL-17-medspeedperbout	12	34	10	35	0.0116689	0.0321608	0.0219148	-0.774178
DF-1-%slc	12	32	10	34	0.00214054	0.0424265	0.0222835	-1.90252
DF-2-%slc	10	33	10	34	0.00128001	0.00306605	0.00217303	-1.55156
DF-2-%nomovmt	10	33	10	34	0.00556869	0.0387801	0.0221744	1.2156
DF-3-%slc	10	34	10	34	0.000208114	0.0027937	0.0015009	-1.44787
DF-3-%nomovmt	10	34	10	34	0.0097182	0.00197673	0.00584747	1.35807
Tap-5-%slc	12	26	9	31	0.0426681	0.00303122	0.0228496	-0.780885
Tap-7-%slc	12	34	10	35	0.0166878	0.0346971	0.0256925	-0.804873
Tap-8-habmedlat	7	31	7	33	0.029476	0.0192399	0.024358	0.664554

### Sheet: hira
Variable	#mut 1	#sib 1	#mut 2	#sib 2	p value 1	p value 2	Average p value	Average #std diff from sib mean
BL-6-fractionouter	11	53	19	51	0.000207722	0.00524207	0.0027249	0.506812
BL-7-fractionouter	11	55	19	51	5.22834e-05	0.00816498	0.00410863	0.504695
BL-8-fractionouter	11	54	18	51	0.000338081	0.000512625	0.000425353	0.581567
BL-9-avgfromcenter	11	55	19	51	3.38244e-09	5.60598e-09	4.49421e-09	1.55271
BL-9-medfromcenter	11	55	19	51	4.65454e-12	4.00413e-08	2.0023e-08	1.17412
BL-9-fractionouter	11	55	19	51	2.19803e-12	6.80659e-11	3.51319e-11	1.52076
BL-10-totavgspeed	11	53	19	51	6.65369e-05	0.0316846	0.0158756	1.18224
BL-10-avgfromcenter	11	53	19	51	0.000566625	0.0168052	0.00868589	0.740995
BL-10-medfromcenter	11	53	19	51	0.000159149	0.0456145	0.0228868	0.573889
BL-10-fractionouter	11	53	19	51	0.003435	0.0139329	0.00868394	0.627717
BL-10-avgdistperbout	11	53	19	51	0.0155618	0.016477	0.0160194	0.574273
BL-10-meddistperbout	11	53	19	51	0.000471788	0.0164139	0.00844283	1.09194
BL-10-avgdispperbout	11	53	19	51	0.00118789	0.0126865	0.00693722	0.858318
BL-10-meddispperbout	11	53	19	51	0.000465139	0.0114121	0.00593863	1.0492
BL-10-avgspeedperbout	11	53	19	51	1.72075e-05	0.0479191	0.0239681	1.22714
BL-11-avgfromcenter	10	52	19	51	1.09477e-06	0.0158031	0.00790211	0.813246
BL-11-fractionouter	10	52	19	51	1.24732e-06	6.80843e-06	4.02787e-06	0.771037
BL-11-medtimeperbout	10	52	19	51	0.0162941	0.0406531	0.0284736	0.547232
BL-12-medtimeperbout	10	54	19	51	0.0367497	0.0495748	0.0431623	0.671293
BL-13-medtimeperbout	10	52	19	51	0.0227169	0.0354195	0.0290682	0.892472
BL-14-#bouts	10	53	19	51	0.0251698	0.000389324	0.0127796	-1.04048
BL-15-#bouts	10	53	19	51	0.0137808	0.000425983	0.00710337	-1.11388
BL-18-avgfromcenter	11	55	19	51	3.13751e-06	0.000216933	0.000110035	1.06547
BL-18-fractionouter	9	50	19	51	3.16518e-05	2.22446e-05	2.69482e-05	1.09563
LF-1-avgdist	10	52	13	43	0.0185427	0.045117	0.0318299	1.00699
LF-1-avgduration	10	52	13	43	0.0103954	0.021777	0.0160862	1.02484
LF-1-medianangvelmax	10	52	13	43	0.0286264	0.0305652	0.0295958	0.581185
DF-1-avglat	11	55	18	50	0.021825	5.41068e-05	0.0109396	1.22943
DF-1-medianlat	11	55	18	50	0.0214613	0.00943741	0.0154494	1.06568
DF-1-avgbend	11	55	18	50	0.0155491	0.00301912	0.00928411	-0.872993
DF-1-medianbend	11	55	18	50	0.0488201	0.0138174	0.0313188	-0.554618
DF-2-avglat	10	53	18	50	0.0258186	0.0179549	0.0218867	0.676175
DF-2-%slc	11	55	19	50	0.0188325	2.29328e-06	0.00941741	-1.46185
DF-2-%react	11	55	19	50	0.0314486	0.000204441	0.0158265	1.21805
DF-2-avgbend	10	52	18	50	0.0406806	0.0029997	0.0218401	-1.00799
DF-2-habslc	10	53	18	50	0.0285328	0.000134923	0.0143339	1.28819
Tap-6-avglat	11	55	19	51	0.0104274	0.022623	0.0165252	1.15379
Tap-6-avgbend	11	54	19	47	0.0333519	0.00108293	0.0172174	-1.18754

### Sheet: dgcr8
Variable	#mut 1	#sib 1	#mut 2	#sib 2	p value 1	p value 2	Average p value	Average #std diff from sib mean
BL-1-avgtimeperbout	17	30	14	34	0.0235671	0.0188003	0.0211837	2.0801
BL-9-#bouts	17	30	14	34	0.00232129	4.56437e-07	0.00116087	-1.49412
BL-9-avgtimeperbout	17	30	14	34	0.014702	8.07253e-05	0.00739136	3.41863
BL-9-medtimeperbout	17	30	14	34	0.0237768	0.000139511	0.0119581	4.55929
BL-10-#bouts	17	30	14	34	0.00011182	6.87209e-07	5.62537e-05	-2.27321
BL-10-avgtimeperbout	17	30	14	34	0.0116283	0.000241755	0.00593503	4.66011
BL-10-medtimeperbout	17	30	14	34	0.0126997	0.00198756	0.00734365	2.77363
BL-11-#bouts	17	30	11	34	2.25935e-06	1.27926e-05	7.52599e-06	-3.03455
BL-11-avgtimeperbout	17	30	11	34	0.039969	0.000702043	0.0203355	4.29452
BL-11-medtimeperbout	17	30	11	34	0.0298916	0.000794706	0.0153432	3.92496
BL-12-#bouts	17	30	14	34	8.74819e-06	1.25889e-06	5.00354e-06	-3.52166
BL-12-avgtimeperbout	17	30	13	34	0.00508586	0.00276272	0.00392429	2.46669
BL-12-medtimeperbout	17	30	13	34	0.0144791	0.00310673	0.00879293	3.09037
BL-13-#bouts	17	30	14	34	2.18741e-07	1.48525e-07	1.83633e-07	-3.99007
BL-13-totdist	17	30	14	34	0.031304	0.0102103	0.0207571	-1.57906
BL-13-tottimemvmt	17	30	14	34	0.00650322	0.00113181	0.00381752	-1.98713
BL-13-avgtimeperbout	17	30	13	34	0.0196416	0.00944147	0.0145416	2.20054
BL-14-#bouts	17	30	14	34	1.2179e-06	4.40388e-09	6.11153e-07	-4.2994
BL-14-totdist	17	30	14	34	0.0471674	3.97953e-05	0.0236036	-2.13371
BL-14-tottimemvmt	17	30	14	34	0.00604511	2.26007e-06	0.00302368	-2.55448
BL-15-#bouts	17	30	14	34	1.03367e-06	3.9522e-09	5.18812e-07	-4.31894
BL-15-totdist	17	30	14	34	0.0237436	2.13235e-06	0.0118729	-2.6615
BL-15-tottimemvmt	17	30	14	34	0.00344383	3.23892e-06	0.00172353	-3.18074
BL-15-totavgspeed	17	30	13	34	0.00801586	0.00145959	0.00473772	-3.10821
BL-15-avgspeedperbout	17	30	13	34	0.00790167	0.00085065	0.00437616	-3.14328
BL-15-medspeedperbout	17	30	13	34	0.0085638	0.00135354	0.00495867	-2.62091
BL-16-#bouts	17	30	14	34	8.25519e-07	9.67214e-09	4.17595e-07	-4.27929
BL-16-totdist	17	30	14	34	0.005216	8.76979e-06	0.00261239	-2.66627
BL-16-tottimemvmt	17	30	14	34	0.000581336	7.88341e-06	0.00029461	-3.12727
BL-16-totavgspeed	17	30	14	34	0.00457344	0.00017011	0.00237178	-3.32371
BL-16-avgspeedperbout	17	30	14	34	0.00129107	3.20013e-05	0.000661535	-3.72005
BL-16-medspeedperbout	17	30	14	34	0.00134007	8.84789e-05	0.000714277	-3.29575
BL-18-#bouts	17	30	11	34	2.14328e-07	1.3065e-06	7.60415e-07	-3.87932
BL-18-tottimemvmt	17	30	11	34	0.0204444	0.00102237	0.0107334	-1.88619
BL-18-avgtimeperbout	17	30	14	34	0.00248443	0.000380883	0.00143265	3.43402
BL-18-medtimeperbout	17	30	14	34	0.023743	0.00790018	0.0158216	3.61139
BL-18-medspeedperbout	17	30	14	34	0.0384738	0.01331	0.0258919	-2.04432
LF-1-%react	13	30	10	34	0.0250721	0.049314	0.0371931	-0.945149
LF-1-%nomovmt	13	30	10	34	0.0250721	0.049314	0.0371931	0.945149
DF-1-%slc	17	30	14	32	0.00147745	0.000334291	0.000905873	-3.05365
DF-1-%nomovmt	17	30	14	32	0.00526767	0.000517608	0.00289264	2.79104
DF-1-avgangvelmax	13	29	10	32	0.000268268	0.00196035	0.00111431	3.15607
DF-1-medianangvelmax	13	29	10	32	0.00118356	0.00294866	0.00206611	3.02908
DF-2-%slc	15	29	12	32	0.000327929	0.000861575	0.000594752	-2.52705
DF-2-%nomovmt	15	29	12	32	0.00379772	0.00257067	0.0031842	2.77268
DF-2-habmedangvel	10	28	8	30	0.00618093	0.0345441	0.0203625	1.21011
DF-3-%slc	16	27	12	32	0.00997842	0.0234675	0.016723	-1.02858
DF-3-%nomovmt	16	27	12	32	0.0478858	0.00941771	0.0286517	0.929377
DF-3-habmedangvel	10	23	7	28	0.000976585	0.00233114	0.00165386	1.26658
Tap-1-%llc	17	30	14	34	0.00580563	8.29903e-05	0.00294431	-0.82289
Tap-1-%nomovmt	17	30	14	34	0.0117879	2.1549e-07	0.00589407	0.982057
Tap-2-%slc	17	30	14	34	0.003051	7.55477e-05	0.00156327	-0.851705
Tap-2-%llc	17	30	14	34	0.00993139	0.00831034	0.00912086	-0.730839
Tap-2-%nomovmt	17	30	14	34	3.41903e-05	3.63379e-07	1.72769e-05	1.56469
Tap-3-%nomovmt	17	30	14	33	0.00181256	0.00140623	0.00160939	2.99782
Tap-3-avgorient	13	30	9	32	0.0203039	0.0143717	0.0173378	2.00359
Tap-3-medianorient	13	30	9	32	0.0342369	0.0431265	0.0386817	1.98697
Tap-3-ppimedlat	12	30	9	32	2.87655e-05	0.00883502	0.00443189	0.92669
Tap-4-%nomovmt	17	30	14	34	0.0107229	0.00409028	0.00740658	3.28354
Tap-4-ppimedlat	12	30	9	33	0.000165462	0.0369347	0.0185501	0.788725
Tap-4-ppiavgangvel	12	30	8	32	0.012766	0.0280091	0.0203876	-1.33553
Tap-5-%nomovmt	15	18	14	31	0.0447117	0.00152394	0.0231178	1.7588
Tap-5-avgorient	13	16	11	28	0.0275548	0.0274047	0.0274798	1.60269
Tap-5-ppiavgangvel	9	16	8	26	0.0211483	0.0418333	0.0314908	-3.09972
Tap-6-%llc	17	30	14	34	0.0397459	0.0180417	0.0288938	-1.14051
Tap-6-%nomovmt	17	30	14	34	0.002813	0.00293283	0.00287292	2.42024
Tap-7-%slc	17	30	14	34	3.4857e-06	0.000378847	0.000191166	-1.36828
Tap-7-%nomovmt	17	30	14	34	0.00434324	0.000538	0.00244062	3.80847
Tap-7-avgorient	12	30	8	32	0.0153126	0.00503534	0.010174	1.89465
Tap-7-medianorient	12	30	8	32	0.0205046	0.0107666	0.0156356	2.11715
Tap-7-AUC	17	30	14	34	2.54494e-05	1.40536e-06	1.34274e-05	-1.21371
Tap-8-%nomovmt	17	30	14	34	0.0234932	0.0246179	0.0240556	1.0334
Tap-8-avgorient	14	29	11	32	0.0344286	0.0123246	0.0233766	1.57788
Tap-8-directionbias	14	29	11	32	0.00500888	0.0272744	0.0161416	1.21946
Tap-8-avgdist	14	29	11	32	0.0358013	0.0337762	0.0347887	1.18257
Tap-8-mediandist	14	29	11	32	0.0177618	0.0331475	0.0254546	1.83749
Tap-8-avgduration	14	29	11	32	0.00966204	0.00884205	0.00925205	1.45784
Tap-8-medianduration	14	29	11	32	0.0107739	0.0100926	0.0104332	1.47678
Tap-8-habavgangvel	11	29	7	31	0.0165483	0.0412531	0.0289007	-2.17559
Tap-9-medianlat	7	27	8	27	0.0476817	0.0425092	0.0450955	-1.19253
Tap-9-%llc	17	29	14	34	0.0104181	0.0214658	0.015942	-0.819342
Tap-9-%react	17	29	14	34	0.00740133	0.0433406	0.025371	-0.644546
Tap-9-%nomovmt	17	29	14	34	0.000733512	0.00676928	0.0037514	1.27946
Tap-10-%llc	17	30	14	34	4.36159e-05	0.00998059	0.00501211	-1.05246
Tap-10-%nomovmt	17	30	14	34	4.96347e-05	0.00164881	0.000849224	1.33197

### Sheet: snap29
Variable	#mut 1	#sib 1	#mut 2	#sib 2	p value 1	p value 2	Average p value	Average #std diff from sib mean
BL-9-#bouts	11	36	11	37	0.00238233	0.000308828	0.00134558	1.90382
BL-9-totdist	11	36	11	37	0.00696887	0.00218951	0.00457919	2.55394
BL-9-tottimemvmt	11	36	11	37	0.00167425	0.00145496	0.00156461	3.15739
BL-9-avgfromcenter	11	36	11	37	1.57405e-06	0.000887685	0.000444629	1.43993
BL-9-medfromcenter	11	36	11	37	8.7049e-08	0.00400064	0.00200037	1.10072
BL-9-fractionouter	11	36	11	37	3.39175e-06	0.00203707	0.00102023	1.24555
BL-9-avgdispperbout	11	36	11	37	0.0408272	0.0132856	0.0270564	1.22592
BL-9-avgtimeperbout	11	36	11	37	0.00965648	0.00466927	0.00716288	2.06964
BL-9-medtimeperbout	11	36	11	37	0.0188771	0.002177	0.010527	1.10132
BL-10-totdist	12	36	11	37	0.00574696	0.0174227	0.0115848	2.22467
BL-10-tottimemvmt	12	36	11	37	0.0021033	0.00464396	0.00337363	2.7566
BL-10-avgdistperbout	12	36	11	37	0.0223081	0.0107261	0.0165171	1.86862
BL-10-avgdispperbout	12	36	11	37	0.0211285	0.0142873	0.0177079	1.79555
BL-10-avgtimeperbout	12	36	11	37	0.0030595	0.000559742	0.00180962	2.50664
BL-10-medtimeperbout	12	36	11	37	0.00195627	0.00210238	0.00202932	2.24276
BL-11-totdist	12	36	11	37	0.01432	0.00675819	0.0105391	2.41529
BL-11-tottimemvmt	12	36	11	37	0.00308836	0.00850495	0.00579666	2.81759
BL-11-avgdistperbout	12	36	11	37	0.0195575	0.0147437	0.0171506	2.0583
BL-11-avgdispperbout	12	36	11	37	0.0214077	0.0177878	0.0195978	1.82487
BL-11-avgtimeperbout	12	36	11	37	0.00262088	0.020981	0.0118009	2.68064
BL-11-medtimeperbout	12	36	11	37	7.69078e-05	0.00521095	0.00264393	1.69531
BL-12-avgtimeperbout	12	36	11	37	0.0335849	0.0119252	0.0227551	2.55613
BL-12-medtimeperbout	12	36	11	37	0.000754663	0.00650839	0.00363153	2.41952
BL-14-avgspeedperbout	12	36	11	37	0.0297832	0.0457085	0.0377458	-1.5308
BL-14-medspeedperbout	12	36	11	37	0.0260083	0.0309696	0.028489	-1.54942
BL-18-avgtimeperbout	12	36	11	37	0.00426785	0.010503	0.00738542	2.86592
BL-18-medtimeperbout	12	36	11	37	0.00226884	0.0114474	0.0068581	1.55364
LF-1-%react	9	36	11	37	2.23041e-05	6.82982e-05	4.53011e-05	-1.33304
LF-1-%nomovmt	9	36	11	37	2.23041e-05	6.82982e-05	4.53011e-05	1.33304
LF-1-avgbend	8	36	10	37	8.99217e-08	0.000555561	0.000277825	-1.26282
LF-1-medianbend	8	36	10	37	0.000118789	8.55376e-08	5.94372e-05	-1.20678
LF-1-mediandisp	8	36	10	37	0.00605799	0.00782242	0.00694021	-0.991381
LF-1-avgdist	8	36	10	37	5.4631e-09	0.0143453	0.00717264	-0.976523
LF-1-avgduration	8	36	10	37	1.07895e-08	0.0191733	0.00958668	-0.972221
LF-1-avgangvelmax	8	36	10	37	3.33614e-05	0.00282936	0.00143136	-1.84412
LF-1-medianangvelmax	8	36	10	37	0.00400972	0.000780865	0.00239529	-2.17317
DF-1-%slc	12	36	11	36	0.00181949	0.000874367	0.00134693	-4.10241
DF-1-%nomovmt	12	36	11	36	0.00296712	0.00607393	0.00452053	3.58705
DF-1-mediandisp	10	36	8	34	0.0030719	0.0406923	0.0218821	-1.74192
DF-1-avgdist	10	36	8	34	0.0213438	0.0402582	0.030801	-1.14749
DF-1-avgduration	10	36	8	34	0.0238434	0.0143884	0.0191159	-1.34232
DF-1-medianduration	10	36	8	34	0.00729803	0.0482492	0.0277736	-1.45783
DF-1-avgangvelmax	10	36	7	34	0.00670902	0.0393212	0.0230151	-1.32347
DF-2-%slc	12	36	11	36	0.000954611	0.0131332	0.00704389	-1.97596
Tap-1-%slc	12	36	10	37	0.0334461	0.0348591	0.0341526	-0.535596
Tap-1-%llc	12	36	10	37	0.00887019	3.91184e-05	0.00445466	-0.900105
Tap-1-%nomovmt	12	36	10	37	0.0041493	0.000595214	0.00237226	1.02521
Tap-3-avglat	11	30	10	34	0.000431291	0.0115967	0.00601399	1.19265
Tap-3-medianlat	11	30	10	34	0.0011343	0.00157268	0.00135349	1.07551
Tap-3-%slc	11	30	11	34	0.000190412	3.79177e-05	0.000114165	-1.29932
Tap-3-%nomovmt	11	30	11	34	0.0441214	0.0403546	0.042238	2.30246
Tap-3-avgangvelmax	11	30	10	34	0.000147011	0.00859655	0.00437178	-0.918431
Tap-3-medianangvelmax	11	30	10	34	0.00226247	0.0405305	0.0213965	-0.661904
Tap-3-slc/llc ratio	11	30	11	34	0.00016158	2.5047e-05	9.33133e-05	-1.31156
Tap-4-medianlat	12	36	11	37	0.00777786	0.0218106	0.0147942	1.00442
Tap-4-avgangvelmax	12	36	11	37	0.0106833	0.00154301	0.00611315	-1.01904
Tap-4-medianangvelmax	12	36	11	37	0.018217	0.0224811	0.020349	-0.854407
Tap-5-%slc	8	13	10	24	0.0115159	0.00770499	0.00961046	-0.956871
Tap-5-slc/llc ratio	8	13	10	24	0.0161176	0.0108394	0.0134785	-0.893406
Tap-6-medianlat	12	36	10	37	0.0279339	0.013489	0.0207114	0.711171
Tap-6-avgangvelmax	12	36	10	37	0.0240611	0.000197544	0.0121293	-0.931553
Tap-6-ppimedlat	12	36	10	37	0.030777	0.000797243	0.0157871	0.623362
Tap-7-avglat	12	36	11	37	0.0160037	0.0118022	0.013903	0.806578
Tap-7-medianlat	12	36	11	37	0.00693355	0.00267584	0.00480469	0.846391
Tap-7-%slc	12	36	11	37	0.0288439	0.000173531	0.0145087	-0.731678
Tap-7-avgbend	11	32	9	37	0.0228676	0.0160738	0.0194707	-0.995168
Tap-7-medianbend	11	32	9	37	0.0394618	0.0236543	0.031558	-0.834602
Tap-7-avgangvelmax	12	36	11	37	0.00841573	1.01586e-05	0.00421294	-1.02395
Tap-7-medianangvelmax	12	36	11	37	0.00921571	0.0164444	0.01283	-0.740774
Tap-7-slc/llc ratio	12	36	11	37	0.036901	0.0364894	0.0366952	-0.584604
Tap-7-AUC	12	36	10	37	0.0399522	0.000346321	0.0201493	-0.677638
Tap-8-habavglat	11	34	6	37	0.00963745	0.0362634	0.0229504	0.566166
Tap-8-habmedlat	11	34	6	37	0.00428378	0.00563418	0.00495898	0.643119
Tap-9-%llc	12	36	11	37	0.000109189	0.000818297	0.000463743	-1.19492
Tap-9-avgdist	9	34	5	29	0.00465673	0.0288863	0.0167715	-0.660063
Tap-9-mediandist	9	34	5	29	0.0066696	0.00201832	0.00434396	-0.825512
Tap-9-medianduration	9	34	5	29	0.012544	0.00459332	0.00856868	-0.853299
Tap-9-habavgdist	9	34	5	29	0.0272996	0.0106318	0.0189657	0.74607
Tap-9-habavgduration	9	34	5	29	0.0110675	0.0390113	0.0250394	0.765049
Tap-9-habmedduration	9	34	5	29	0.0395915	0.000418243	0.0200049	0.946381
Tap-10-%llc	12	35	11	37	3.29308e-05	0.000155032	9.39813e-05	-0.937509

### Sheet: C5del2
Variable	#mut 1	#sib 1	#mut 2	#sib 2	p value 1	p value 2	Average p value	Average #std diff from sib mean
BL-1-totdist	12	36	16	35	0.045776	7.16597e-05	0.0229238	-0.722668
BL-1-totavgspeed	12	36	16	35	0.0107173	0.0179946	0.0143559	-0.831476
BL-1-meddistperbout	12	36	16	35	0.00932887	0.000743788	0.00503633	-0.78504
BL-1-meddispperbout	12	36	16	35	0.0154126	4.8531e-05	0.00773054	-0.906927
BL-1-avgspeedperbout	12	36	16	35	0.0018989	0.003173	0.00253595	-0.914372
BL-1-medspeedperbout	12	36	16	35	0.000103795	8.92326e-05	9.65137e-05	-0.943282
BL-4-totdist	11	36	15	34	0.0431969	5.79996e-05	0.0216274	-0.770219
BL-4-totavgspeed	11	36	14	34	0.0388382	8.91096e-05	0.0194637	-0.952917
BL-4-fractionouter	11	36	15	34	0.001283	0.0414186	0.0213508	0.527153
BL-4-avgdispperbout	11	36	14	34	0.0341299	9.30468e-06	0.0170696	-0.941345
BL-5-fractionouter	12	36	15	34	0.000793476	0.0395052	0.0201493	0.542423
BL-9-#bouts	12	36	16	34	0.00948587	3.3879e-06	0.00474463	-1.63341
BL-9-avgfromcenter	12	36	16	34	0.000977875	0.037529	0.0192534	1.31298
BL-9-fractionouter	12	36	16	34	6.78553e-05	0.0385854	0.0193266	1.27634
BL-10-#bouts	12	36	15	34	0.00270056	2.54238e-06	0.00135155	-2.02922
BL-11-#bouts	11	36	16	34	0.000400502	3.118e-05	0.000215841	-2.21413
BL-11-tottimemvmt	11	36	16	34	0.0138965	0.000488911	0.00719272	-1.58252
BL-12-#bouts	11	36	16	34	8.53419e-05	3.21185e-05	5.87302e-05	-2.60762
BL-12-totdist	11	36	16	34	0.00537103	0.00138814	0.00337959	-1.57385
BL-12-tottimemvmt	11	36	16	34	0.00500367	0.0016349	0.00331929	-1.85672
BL-12-medspeedperbout	11	36	14	34	0.00347745	0.0224611	0.0129693	-1.41918
BL-13-#bouts	11	36	16	34	5.47562e-06	1.19736e-05	8.72463e-06	-3.7201
BL-13-totdist	11	36	16	34	1.03997e-07	0.0013055	0.0006528	-2.10982
BL-13-tottimemvmt	11	36	16	34	8.42331e-06	0.000281802	0.000145113	-2.6956
BL-13-totavgspeed	11	36	16	34	0.000107538	0.0350745	0.017591	-2.07484
BL-13-medfromcenter	11	36	16	34	0.0125718	0.0251684	0.0188701	-1.26199
BL-13-meddistperbout	11	36	16	34	0.000582002	0.0448279	0.022705	-1.57925
BL-13-meddispperbout	11	36	16	34	0.000818179	0.016905	0.0088616	-1.70671
BL-13-avgspeedperbout	11	36	16	34	3.11207e-05	0.00899937	0.00451524	-2.3205
BL-13-medspeedperbout	11	36	16	34	1.67935e-05	0.00298701	0.0015019	-2.18302
BL-14-#bouts	11	36	16	34	7.57092e-06	1.66841e-06	4.61967e-06	-4.71337
BL-14-totdist	11	36	16	34	8.1531e-07	0.000629933	0.000315374	-2.26913
BL-14-tottimemvmt	11	36	16	34	6.68594e-05	2.4133e-05	4.54962e-05	-3.35645
BL-14-totavgspeed	11	36	16	34	2.52091e-05	0.040491	0.0202581	-2.1417
BL-14-meddistperbout	11	36	16	34	0.00063949	0.0371447	0.0188921	-1.75814
BL-14-meddispperbout	11	36	16	34	0.000507674	0.0208729	0.0106903	-1.83604
BL-14-avgspeedperbout	11	36	16	34	4.17201e-06	0.0132089	0.00660654	-2.39212
BL-14-medspeedperbout	11	36	16	34	1.20427e-06	0.00739484	0.00369802	-2.16639
BL-15-#bouts	11	36	16	34	9.41893e-06	2.49708e-07	4.83432e-06	-4.03595
BL-15-totdist	11	36	16	34	2.35512e-11	0.0047218	0.0023609	-2.48791
BL-15-tottimemvmt	11	36	16	34	7.67593e-06	8.08928e-06	7.88261e-06	-3.21031
BL-15-avgspeedperbout	10	36	15	34	5.21962e-07	0.046334	0.0231673	-2.59876
BL-15-medspeedperbout	10	36	15	34	1.69113e-07	0.0137196	0.00685989	-2.24529
BL-16-#bouts	11	36	16	34	1.14022e-05	4.79267e-09	5.70351e-06	-5.04686
BL-16-totdist	11	36	16	34	9.60125e-08	2.6079e-07	1.78401e-07	-2.40006
BL-16-tottimemvmt	11	36	16	34	2.02396e-05	2.16297e-07	1.0228e-05	-3.31187
BL-16-totavgspeed	11	36	16	34	3.92332e-05	0.00275877	0.001399	-2.24293
BL-16-avgdistperbout	11	36	16	34	9.15765e-05	0.020826	0.0104588	-1.40524
BL-16-meddistperbout	11	36	16	34	2.47577e-07	0.00172886	0.000864556	-1.63365
BL-16-avgdispperbout	11	36	16	34	0.000127517	0.0109497	0.00553859	-1.55095
BL-16-meddispperbout	11	36	16	34	5.79161e-07	0.0011432	0.000571889	-1.71294
BL-16-avgspeedperbout	11	36	16	34	4.25132e-06	0.000515996	0.000260124	-2.42253
BL-16-medspeedperbout	11	36	16	34	3.28602e-08	0.000308081	0.000154057	-2.23553
BL-18-#bouts	11	36	15	34	2.16404e-06	2.2714e-07	1.19559e-06	-3.84674
BL-18-totdist	11	36	15	34	1.1314e-05	3.11037e-05	2.12089e-05	-2.16675
BL-18-tottimemvmt	11	36	15	34	6.58257e-05	6.77829e-06	3.6302e-05	-3.06278
BL-18-avgspeedperbout	12	36	16	34	0.0124695	0.0399852	0.0262273	-1.2532
BL-18-medspeedperbout	12	36	16	34	0.00757666	0.000531847	0.00405426	-1.80887
DF-1-medianlat	7	36	14	35	0.00405977	1.02726e-06	0.0020304	-1.23385
DF-1-%slc	10	36	15	35	8.89657e-05	0.000640155	0.00036456	-5.10935
DF-1-%react	10	36	15	35	0.00970336	0.000470027	0.00508669	4.98626
DF-1-%nomovmt	10	36	15	35	0.00218878	0.0370727	0.0196307	4.20849
DF-1-avgangvelmax	6	36	14	35	0.0111463	0.00128023	0.00621324	2.75118
DF-1-medianangvelmax	6	36	14	35	0.0242189	0.0218763	0.0230476	2.56514
DF-2-%slc	9	36	15	35	9.20642e-05	0.000507809	0.000299937	-2.80974
DF-2-%nomovmt	9	36	15	35	0.000942446	0.00400245	0.00247245	2.46361
DF-3-%slc	9	36	15	35	5.17396e-08	0.0046719	0.00233598	-1.7376
DF-3-%nomovmt	9	36	15	35	9.32863e-05	0.0341063	0.0170998	1.40264
Tap-1-%llc	12	35	16	35	0.00891044	0.000219869	0.00456515	-0.819294
Tap-1-avgdisp	5	20	9	15	0.00145905	0.00517496	0.00331701	1.27532
Tap-1-mediandisp	5	20	9	15	8.58046e-05	0.00616583	0.00312582	1.39508
Tap-1-avgdist	5	20	9	15	0.0414058	0.00102229	0.0212141	1.95344
Tap-1-mediandist	5	20	9	15	0.00537761	0.00222038	0.003799	1.60484
Tap-1-slc/llc ratio	11	33	15	33	0.0103859	0.00219259	0.00628925	0.845222
Tap-2-%llc	12	36	16	35	0.00748071	0.0290911	0.0182859	-0.574659
Tap-2-slc/llc ratio	10	34	16	31	0.0322472	0.0484347	0.0403409	0.634768
Tap-3-%nomovmt	12	35	16	35	0.00210111	0.0140928	0.00809696	2.65818
Tap-3-avgorient	9	34	15	35	0.0338451	0.00342588	0.0186355	1.54837
Tap-3-medianorient	9	34	15	35	0.0402354	0.0223602	0.0312978	1.25618
Tap-5-%llc	12	30	16	32	0.00782516	0.000186454	0.00400581	-0.858971
Tap-6-%llc	12	36	16	35	0.000870165	0.000154008	0.000512086	-1.02012
Tap-6-avgorient	11	36	15	35	0.0260542	9.39548e-05	0.0130741	1.31785
Tap-7-%nomovmt	12	36	16	35	0.0144339	0.0390717	0.0267528	1.86219
Tap-8-%llc	12	35	16	35	0.0480143	0.00229439	0.0251543	-0.924744
Tap-9-medianlat	7	33	11	26	0.0355036	0.0101594	0.0228315	2.45359
Tap-9-habmedlat	7	33	11	26	0.0100448	0.00123619	0.00564049	-1.68648
Tap-10-%llc	12	36	15	35	0.000169341	0.00784253	0.00400593	-0.907196
Tap-10-habmedorient	2	28	3	13	0.0200697	0.0247781	0.0224239	0.915142

### Sheet: C8del1
Variable	#mut 1	#sib 1	#mut 2	#sib 2	p value 1	p value 2	Average p value	Average #std diff from sib mean
LF-1-%react	7	40	19	30	0.0013151	0.00130427	0.00130968	-1.4018
LF-1-%nomovmt	7	40	19	30	0.0013151	0.00130427	0.00130968	1.4018
LF-1-avgbend	5	39	14	29	0.00649918	0.0147484	0.0106238	-0.823485
LF-1-medianbend	5	39	14	29	0.00468821	0.0413024	0.0229953	-0.832304
LF-1-avgdist	5	39	14	29	8.34645e-06	0.0321384	0.0160734	-0.846578
LF-1-mediandist	5	39	14	29	2.48808e-06	0.0210872	0.0105449	-0.7614
LF-1-avgduration	5	39	14	29	0.000100219	0.0223201	0.0112101	-0.953036
LF-1-medianduration	5	39	14	29	2.28315e-06	0.0214133	0.0107078	-0.808867
LF-1-avgangvelmax	5	39	14	29	0.0103878	0.0339892	0.0221885	-1.00207
DF-1-%slc	8	39	21	29	0.0385269	0.0177822	0.0281545	-1.52228
DF-2-%slc	8	39	21	29	0.00564005	0.00372061	0.00468033	-1.53901
Tap-1-%llc	6	42	15	28	0.00973385	0.019576	0.0146549	-0.67691
Tap-2-%nomovmt	6	41	21	29	0.0119141	0.00800264	0.00995837	0.992126
Tap-3-avglat	6	39	21	29	0.0403567	0.0167148	0.0285357	0.985876
Tap-3-medianlat	6	39	21	29	0.0164458	0.0385973	0.0275216	1.09741
Tap-3-%slc	6	42	21	29	0.0372168	0.0273969	0.0323069	-0.749524
Tap-5-medianlat	6	37	21	24	0.0445784	0.042725	0.0436517	1.1388
Tap-5-avgangvelmax	6	37	21	23	0.0104368	0.0173957	0.0139163	-0.820909
Tap-6-avglat	6	39	21	29	0.00994076	0.00508679	0.00751377	0.992379
Tap-6-medianlat	6	39	21	29	0.00661925	0.0273668	0.016993	0.790469
Tap-6-avgangvelmax	6	39	21	28	0.0263021	0.0146789	0.0204905	-0.88961
Tap-7-medianangvelmax	6	40	21	29	0.0400822	0.0074356	0.0237589	-1.28856
Tap-9-%llc	6	40	21	27	0.00122295	0.000248424	0.000735689	-1.20364
Tap-10-%llc	6	40	19	30	0.000357846	4.34512e-05	0.000200649	-1.0923
Tap-10-%nomovmt	6	40	19	30	0.000359995	0.000715599	0.000537797	1.4846

### Sheet: C8del2
Variable	#mut 1	#sib 1	#mut 2	#sib 2	p value 1	p value 2	Average p value	Average #std diff from sib mean
BL-9-totdist	14	34	7	42	0.0497011	0.0108637	0.0302824	-0.824565
BL-9-totavgspeed	13	34	7	42	9.31153e-05	0.0076509	0.00387201	-1.99427
BL-9-avgfromcenter	14	34	7	42	0.042839	0.00104896	0.021944	0.858886
BL-9-avgdistperbout	13	34	7	42	1.91658e-05	0.0032281	0.00162363	-1.17116
BL-9-meddistperbout	13	34	7	42	2.38553e-05	0.000153949	8.89021e-05	-1.23866
BL-9-avgdispperbout	13	34	7	42	3.70723e-05	0.0012899	0.000663487	-1.24446
BL-9-meddispperbout	13	34	7	42	3.40097e-05	2.11639e-05	2.75868e-05	-1.32666
BL-9-avgspeedperbout	13	34	7	42	0.000100193	0.00826308	0.00418164	-1.97402
BL-9-medspeedperbout	13	34	7	42	1.44457e-05	0.00798639	0.00400042	-2.09437
BL-10-totavgspeed	13	34	7	41	0.00350132	0.049049	0.0262752	-0.959951
BL-10-avgtimeperbout	13	34	7	41	0.0316855	0.0201739	0.0259297	1.12411
BL-12-totavgspeed	13	34	7	41	0.00551494	0.011022	0.00826849	-1.39648
BL-12-avgspeedperbout	13	34	7	41	0.00932668	0.0145975	0.0119621	-1.4455
BL-12-medspeedperbout	13	34	7	41	0.0129068	0.0238553	0.018381	-1.39183
BL-13-totavgspeed	14	34	7	41	0.0119594	0.0334113	0.0226853	-1.63308
BL-13-avgspeedperbout	14	34	7	41	0.00953195	0.0333996	0.0214658	-1.69307
BL-14-#bouts	14	34	7	41	0.0336464	0.0407017	0.037174	-1.34341
BL-14-totdist	14	34	7	41	0.0307953	0.0420241	0.0364097	-1.02315
BL-14-totavgspeed	13	34	7	41	0.0191119	0.0176161	0.018364	-1.19403
BL-14-avgspeedperbout	13	34	7	41	0.0108725	0.0126602	0.0117664	-1.41127
BL-14-medspeedperbout	13	34	7	41	0.0255307	0.0313899	0.0284603	-1.35088
BL-15-medspeedperbout	13	34	7	41	0.0239794	0.0384327	0.031206	-1.29352
BL-17-tottimemvmt	14	34	7	41	0.0267314	0.00391079	0.0153211	0.972324
BL-18-totavgspeed	14	34	7	41	0.00239853	0.0262745	0.0143365	-1.64977
BL-18-avgspeedperbout	14	34	7	42	0.00179281	0.0329371	0.017365	-1.76245
BL-18-medspeedperbout	14	34	7	42	0.00121201	0.0330586	0.0171353	-1.81967
LF-1-avglat	11	33	5	41	9.83966e-05	0.000152633	0.000125515	1.09626
LF-1-medianlat	11	33	5	41	8.36815e-05	0.000880492	0.000482087	1.11134
DF-1-%react	13	34	8	42	0.0165606	0.00366447	0.0101125	3.11878
DF-1-avgdisp	11	32	7	39	0.00682965	0.0281088	0.0174692	-1.10088
DF-1-avgdist	11	32	7	39	0.0269819	0.000371467	0.0136767	-1.17569
DF-1-mediandist	11	32	7	39	0.0242891	0.00799232	0.0161407	-1.05341
DF-1-avgduration	11	32	7	39	0.0442173	5.72098e-05	0.0221373	-1.20487
DF-2-%react	13	34	8	42	0.00727464	0.030962	0.0191183	1.12834
Tap-5-avgdisp	12	25	6	36	0.0215531	0.0334284	0.0274907	-0.675078
Tap-5-ppislc	14	25	7	36	0.0380473	0.0304442	0.0342458	0.955205
Tap-10-%towards	10	27	5	35	0.0279491	0.0207122	0.0243306	0.717016
